# Constructing networks for comparison of collagen types

**DOI:** 10.1101/2023.08.25.554753

**Authors:** Valentin Wesp, Lukas Scholz, Janine M. Ziermann-Canabarro, Stefan Schuster, Heiko Stark

## Abstract

Collagens are structural proteins that are predominantly found in the extracellular matrix of multicellular animals, where they are mainly responsible for the stability and structural integrity of various tissues. All collagens contain polypeptide strands (ɑ-chains). There are several types of collagens, some of which differ significantly in form, function, and tissue specificity. Because of their importance in clinical research, they are grouped into subdivisions, the so-called collagen families, and their sequences are often analysed. However, problems arise with highly homologous sequence segments. To increase the accuracy of collagen classification and prediction of their functions, the structure of these collagens and their expression in different tissues could result in a better focus on sequence segments of interest. Here, we analyse collagen families with different levels of conservation. As a result, clusters with high interconnectivity can be found, such as the fibrillar collagens, the COL4 network-forming collagens, and the COL9 FACITs. Furthermore, a large cluster between network-forming, FACIT, and COL28a1 ɑ-chains is formed with COL6a3 as a major hub node. The formation of clusters also signifies, why it is important to always analyse the ɑ-chains and why structural changes can have a wide range of effects on the body.
