## Supplementary material for "Constructing networks for comparison of collagen types": This file contains a short description of each supplement file.

### Sheet: Sheet1
number	content
1	ɑ-chain IDs and PTMs
2	hydrophobicity substitution matrix
3	whole sequence dataset
4	without singal dataset
5	only chain dataset
6	literature reference dataset
7	scripts
