## Supplementary material for "Constructing networks for comparison of collagen types": This file contains the alpha-chain IDs and PTM positions.

Typ	ID	Length	Signal	Propeptide	Chain	Propeptide	Type	Modifikation	Extra
col1a1	P02452	1464	1-22	23-161	162-1218	1219-1464	F	PLTSGD
col1a2	P08123	1366	1-22	23-79	80-1119	1120-1366	F	PLGDA
col2a1	P02458	1487	1-25	26-181	182-1241	*	F	PLGD	1242-1487	Chondrocalcin
col3a1	P02461	1466	1-23	24-153	154-1221	1222-1466	F	PSGD
col4a1	P02462	1669	1-27	28-172	173-1669		NF	PGD	1445-1669	Arresten
col4a2	P08572	1712	1-25	26-183	184-1712		NF	STGD	1486-1712	Canstatin
col4a3	Q01955	1670	1-28		29-1670		NF	GD	1426-1670	Tumstatin
col4a4	P53420	1690	1-38		39-1690		NF	GD
col4a5	P29400	1685	1-26		27-1685		NF	GD
col4a6	Q14031	1691	1-22		23-1691		NF	GD
col5a1	P20908	1838	1-37		38-1605	1606-1838	F	PLFD
col5a2	P05997	1499	1-26		27-1229	1230-1499	F	PGD
col5a3	P25940	1745	1-29		30-1745		F	GD
col6a1	P12109	1028	1-19		20-1028		NF	SG
col6a2	P12110	1019	1-20		21-1019		NF	STG
col6a3	P12111	3177	1-25		26-3177		NF	G
col6a5	A8TX70	2615	1-18		19-2615		NF	STG
col6a6	A6NMZ7	2263	1-19		20-2263		NF	STG
col7a1	Q02388	2944	1-16		17-2944		NF	PGD
col8a1	P27658	744	1-27		28-744		NF		572-744	Vastatin
col8a2	P25067	703	1-28		29-703		NF
col9a1	P20849	921	1-23		24-921		FA	GD
col9a2	Q14055	689	1-23		24-689		FA	LSGD
col9a3	Q14050	684	1-25		26-684		FA	G
col10a1	Q03692	680	1-18		19-680		NF
col11a1	P12107	1806	1-35	36-511	512-1563	1564-1806	F	GDA
col11a2	P13942	1736	1-27		28-1736	1501-1736	F	GD
col12a1	Q99715	3063	1-23		24-3063		FA	G
col13a1	Q5TAT6	717			1-717		TM
col14a1	Q05707	1796	1-28		29-1796		FA	PLSG
col15a1	P39059	1388	1-27		28-1388		ENDO	GD	1198-1386	Restin
col16a1	Q07092	1604	1-21		22-1604		FA	TSG
col17a1	Q9UMD9	1497			1-1497		TM	TSG	524-1497	IgA disease antigen
col18a1	P39060	1754	1-23		24-1754		ENDO	TSGD	1572-1754	Endostatin
col19a1	Q14993	1142	1-23		24-1142		FA
col20a1	Q9P218	1284	1-22		23-1284		FA	G
col21a1	Q96P44	957	1-22		23-957		FA	G
col22a1	Q8NFW1	1626	1-27		28-1626		FA	SG
col23a1	Q86Y22	540			1-540		TM
col24a1	Q17RW2	1714	1-35		36-1714		F	TG
col25a1	Q9BXS0	654			1-654		TM	S	113-654	Collagen-like Alzheimer amyloid plaque
col26a1	Q96A83	441	1-20		21-441		OTHER	GD
col27a1	Q8IZC6	1860	1-41	42-624	625-1621	1622-1860	F	GD
col28a1	Q2UY09	1125	1-23		24-1125		OTHER	D
