## Supplementary material for "Constructing networks for comparison of collagen types": This zip-file contains the data and figures of the literature reference dataset.: pubmed.xlsx

### Sheet: original
44	col1a1	col1a2	col2a1	col3a1	col4a1	col4a2	col4a3	col4a4	col4a5	col4a6	col5a1	col5a2	col5a3	col6a1	col6a2	col6a3	col6a5	col6a6	col7a1	col8a1	col8a2	col9a1	col9a2	col9a3	col10a1	col11a1	col11a2	col12a1	col13a1	col14a1	col15a1	col16a1	col17a1	col18a1	col19a1	col20a1	col21a1	col22a1	col23a1	col24a1	col25a1	col26a1	col27a1	col28a1
col1a1	2264	525	138	298	37	9	6	2	12	4	80	46	5	22	5	17	0	0	9	4	5	8	11	9	50	38	15	16	2	3	2	0	0	3	1	0	0	0	1	1	1	0	4	0
col1a2	525	1059	41	131	14	6	1	2	9	1	30	33	1	12	5	16	1	0	5	1	4	5	3	3	8	13	4	6	1	0	2	0	0	1	0	0	0	0	0	0	0	0	2	0
col2a1	138	41	1182	33	3	0	0	0	2	0	11	7	2	5	3	2	0	1	2	0	0	33	24	18	110	71	48	5	1	1	0	2	0	1	0	0	0	0	0	1	0	0	1	0
col3a1	298	131	33	778	31	5	2	1	6	1	53	43	2	22	7	13	1	0	5	3	3	4	3	2	7	13	4	11	0	4	3	1	0	1	1	0	0	0	1	1	0	0	3	0
col4a1	37	14	3	31	373	115	18	15	20	11	9	9	1	10	7	6	0	0	3	3	2	1	0	0	1	3	2	4	3	4	3	0	2	1	1	0	0	0	0	0	0	0	2	0
col4a2	9	6	0	5	115	201	13	13	15	13	3	5	0	4	6	5	0	0	2	1	2	0	0	0	1	2	0	1	1	1	2	1	1	2	0	0	0	0	0	0	0	0	0	0
col4a3	6	1	0	2	18	13	353	237	171	17	3	0	0	3	2	1	1	1	0	0	2	0	0	0	0	0	1	0	0	0	0	0	0	1	0	0	0	0	0	0	0	0	0	0
col4a4	2	2	0	1	15	13	237	282	168	16	4	1	0	2	1	1	1	0	0	0	3	0	0	0	0	0	0	0	0	0	0	0	0	0	0	0	1	0	0	0	0	0	0	0
col4a5	12	9	2	6	20	15	171	168	500	58	3	2	0	4	0	0	1	0	2	1	1	1	0	0	0	1	1	3	0	1	0	2	0	1	1	0	1	0	1	0	0	0	2	0
col4a6	4	1	0	1	11	13	17	16	58	76	0	1	1	0	0	0	0	0	1	1	0	0	0	0	1	1	0	0	1	0	0	0	0	0	0	0	0	0	0	0	0	0	0	0
col5a1	80	30	11	53	9	3	3	4	3	0	307	61	5	13	6	7	0	0	2	3	7	1	1	1	5	22	8	19	0	4	2	0	0	2	1	0	0	1	0	1	0	0	4	1
col5a2	46	33	7	43	9	5	0	1	2	1	61	130	4	8	6	8	1	0	4	2	1	2	1	1	4	10	3	6	1	0	1	0	0	0	0	0	0	0	0	0	0	0	2	0
col5a3	5	1	2	2	1	0	0	0	0	1	5	4	18	2	2	1	0	0	0	1	2	0	0	0	0	2	1	1	0	0	0	0	0	0	0	0	0	0	0	0	0	0	0	0
col6a1	22	12	5	22	10	4	3	2	4	0	13	8	2	263	99	79	3	4	2	2	2	3	1	1	2	6	5	8	1	2	2	2	1	2	0	0	1	0	0	0	0	0	2	0
col6a2	5	5	3	7	7	6	2	1	0	0	6	6	2	99	151	79	3	3	2	1	0	0	0	0	1	3	0	3	1	1	0	0	0	3	0	0	0	0	0	0	0	0	0	0
col6a3	17	16	2	13	6	5	1	1	0	0	7	8	1	79	79	186	3	3	0	2	0	1	1	1	2	5	0	4	0	2	0	0	0	1	0	0	0	0	0	0	0	0	0	0
col6a5	0	1	0	1	0	0	1	1	1	0	0	1	0	3	3	3	19	5	1	2	0	0	0	1	2	0	0	0	0	0	0	0	0	0	0	0	0	0	0	0	0	0	0	0
col6a6	0	0	1	0	0	0	1	0	0	0	0	0	0	4	3	3	5	15	0	0	0	1	0	0	0	0	1	0	0	0	0	0	0	0	0	0	0	0	0	0	0	0	0	0
col7a1	9	5	2	5	3	2	0	0	2	1	2	4	0	2	2	0	1	0	560	3	1	0	0	0	1	1	0	0	1	0	0	0	7	1	0	0	0	1	0	0	0	0	1	0
col8a1	4	1	0	3	3	1	0	0	1	1	3	2	1	2	1	2	2	0	3	48	12	2	0	0	7	4	0	2	1	0	0	1	0	1	0	0	1	0	1	0	0	0	0	0
col8a2	5	4	0	3	2	2	2	3	1	0	7	1	2	2	0	0	0	0	1	12	71	0	0	0	1	2	0	1	1	1	1	1	0	0	0	0	1	0	0	0	0	0	0	0
col9a1	8	5	33	4	1	0	0	0	1	0	1	2	0	3	0	1	0	1	0	2	0	93	41	37	6	27	21	2	0	1	1	2	0	0	3	0	2	0	1	0	0	0	0	0
col9a2	11	3	24	3	0	0	0	0	0	0	1	1	0	1	0	1	0	0	0	0	0	41	99	58	8	25	23	0	0	0	0	0	0	0	1	0	1	0	0	0	0	0	0	0
col9a3	9	3	18	2	0	0	0	0	0	0	1	1	0	1	0	1	1	0	0	0	0	37	58	83	4	19	18	0	0	0	0	0	0	0	1	0	1	0	0	0	0	0	0	0
col10a1	50	8	110	7	1	1	0	0	0	1	5	4	0	2	1	2	2	0	1	7	1	6	8	4	287	21	6	3	2	0	0	0	0	1	0	0	0	0	0	0	0	0	0	0
col11a1	38	13	71	13	3	2	0	0	1	1	22	10	2	6	3	5	0	0	1	4	2	27	25	19	21	298	46	3	1	1	0	1	0	3	0	0	0	0	0	1	0	0	1	0
col11a2	15	4	48	4	2	0	1	0	1	0	8	3	1	5	0	0	0	1	0	0	0	21	23	18	6	46	257	4	0	0	0	0	0	0	1	0	0	0	0	0	0	0	0	0
col12a1	16	6	5	11	4	1	0	0	3	0	19	6	1	8	3	4	0	0	0	2	1	2	0	0	3	3	4	72	1	3	0	0	0	1	1	0	0	0	0	0	0	0	2	0
col13a1	2	1	1	0	3	1	0	0	0	1	0	1	0	1	1	0	0	0	1	1	1	0	0	0	2	1	0	1	36	2	3	0	0	2	0	0	0	0	0	0	0	0	0	0
col14a1	3	0	1	4	4	1	0	0	1	0	4	0	0	2	1	2	0	0	0	0	1	1	0	0	0	1	0	3	2	77	1	1	0	2	0	1	0	0	0	0	0	0	0	0
col15a1	2	2	0	3	3	2	0	0	0	0	2	1	0	2	0	0	0	0	0	0	1	1	0	0	0	0	0	0	3	1	61	1	1	4	0	0	0	0	0	0	0	0	0	0
col16a1	0	0	2	1	0	1	0	0	2	0	0	0	0	2	0	0	0	0	0	1	1	2	0	0	0	1	0	0	0	1	1	27	0	0	0	0	1	0	1	0	0	0	0	0
col17a1	0	0	0	0	2	1	0	0	0	0	0	0	0	1	0	0	0	0	7	0	0	0	0	0	0	0	0	0	0	0	1	0	107	0	0	0	0	0	0	0	0	0	0	0
col18a1	3	1	1	1	1	2	1	0	1	0	2	0	0	2	3	1	0	0	1	1	0	0	0	0	1	3	0	1	2	2	4	0	0	81	2	0	0	0	0	0	0	0	0	0
col19a1	1	0	0	1	1	0	0	0	1	0	1	0	0	0	0	0	0	0	0	0	0	3	1	1	0	0	1	1	0	0	0	0	0	2	13	0	1	0	0	0	0	0	0	1
col20a1	0	0	0	0	0	0	0	0	0	0	0	0	0	0	0	0	0	0	0	0	0	0	0	0	0	0	0	0	0	1	0	0	0	0	0	2	0	0	0	0	0	0	0	0
col21a1	0	0	0	0	0	0	0	1	1	0	0	0	0	1	0	0	0	0	0	1	1	2	1	1	0	0	0	0	0	0	0	1	0	0	1	0	6	0	1	0	0	0	0	0
col22a1	0	0	0	0	0	0	0	0	0	0	1	0	0	0	0	0	0	0	1	0	0	0	0	0	0	0	0	0	0	0	0	0	0	0	0	0	0	13	1	0	0	0	0	0
col23a1	1	0	0	1	0	0	0	0	1	0	0	0	0	0	0	0	0	0	0	1	0	1	0	0	0	0	0	0	0	0	0	1	0	0	0	0	1	1	10	0	0	0	0	0
col24a1	1	0	1	1	0	0	0	0	0	0	1	0	0	0	0	0	0	0	0	0	0	0	0	0	0	1	0	0	0	0	0	0	0	0	0	0	0	0	0	7	1	0	2	0
col25a1	1	0	0	0	0	0	0	0	0	0	0	0	0	0	0	0	0	0	0	0	0	0	0	0	0	0	0	0	0	0	0	0	0	0	0	0	0	0	0	1	22	0	0	0
col26a1	0	0	0	0	0	0	0	0	0	0	0	0	0	0	0	0	0	0	0	0	0	0	0	0	0	0	0	0	0	0	0	0	0	0	0	0	0	0	0	0	0	0	0	0
col27a1	4	2	1	3	2	0	0	0	2	0	4	2	0	2	0	0	0	0	1	0	0	0	0	0	0	1	0	2	0	0	0	0	0	0	0	0	0	0	0	2	0	0	33	0
col28a1	0	0	0	0	0	0	0	0	0	0	1	0	0	0	0	0	0	0	0	0	0	0	0	0	0	0	0	0	0	0	0	0	0	0	1	0	0	0	0	0	0	0	0	9

### Sheet: logarithmized
44	col1a1	col1a2	col2a1	col3a1	col4a1	col4a2	col4a3	col4a4	col4a5	col4a6	col5a1	col5a2	col5a3	col6a1	col6a2	col6a3	col6a5	col6a6	col7a1	col8a1	col8a2	col9a1	col9a2	col9a3	col10a1	col11a1	col11a2	col12a1	col13a1	col14a1	col15a1	col16a1	col17a1	col18a1	col19a1	col20a1	col21a1	col22a1	col23a1	col24a1	col25a1	col26a1	col27a1	col28a1
col1a1	0.129452	0.159658	0.202953	0.175528	0.276938	0.45512	0.558111	1.4427	0.40243	0.721348	0.228205	0.261189	0.621335	0.323515	0.621335	0.352956	10	10	0.45512	0.721348	0.621335	0.480898	0.417032	0.45512	0.255622	0.274908	0.369269	0.360674	1.4427	0.910239	1.4427	10	10	0.910239	10	10	10	10	10	10	10	10	0.721348	10
col1a2	0.159658	0.143573	0.269283	0.20512	0.378923	0.558111	10	1.4427	0.45512	10	0.294014	0.286	10	0.40243	0.621335	0.360674	10	10	0.621335	10	0.721348	0.621335	0.910239	0.910239	0.480898	0.389871	0.721348	0.558111	10	10	1.4427	10	10	10	10	10	10	10	10	10	10	10	1.4427	10
col2a1	0.202953	0.269283	0.141343	0.286	0.910239	10	10	10	1.4427	10	0.417032	0.513898	1.4427	0.621335	0.910239	1.4427	10	10	1.4427	10	10	0.286	0.314658	0.345976	0.212744	0.234594	0.258318	0.621335	10	10	10	1.4427	10	10	10	10	10	10	10	10	10	10	10	10
col3a1	0.175528	0.20512	0.286	0.150224	0.291207	0.621335	1.4427	10	0.558111	10	0.251871	0.265873	1.4427	0.323515	0.513898	0.389871	10	10	0.621335	0.910239	0.910239	0.721348	0.910239	1.4427	0.513898	0.389871	0.721348	0.417032	10	0.721348	0.910239	10	10	10	10	10	10	10	10	10	10	10	0.910239	10
col4a1	0.276938	0.378923	0.910239	0.291207	0.168874	0.210751	0.345976	0.369269	0.333808	0.417032	0.45512	0.45512	10	0.434294	0.513898	0.558111	10	10	0.910239	0.910239	1.4427	10	10	10	10	0.910239	1.4427	0.721348	0.910239	0.721348	0.910239	10	1.4427	10	10	10	10	10	10	10	10	10	1.4427	10
col4a2	0.45512	0.558111	10	0.621335	0.210751	0.188562	0.389871	0.389871	0.369269	0.389871	0.910239	0.621335	10	0.721348	0.558111	0.621335	10	10	1.4427	10	1.4427	10	10	10	10	1.4427	10	10	10	10	1.4427	10	10	1.4427	10	10	10	10	10	10	10	10	10	10
col4a3	0.558111	10	10	1.4427	0.345976	0.389871	0.17046	0.18288	0.19449	0.352956	0.910239	10	10	0.910239	1.4427	10	10	10	10	10	1.4427	10	10	10	10	10	10	10	10	10	10	10	10	10	10	10	10	10	10	10	10	10	10	10
col4a4	1.4427	1.4427	10	10	0.369269	0.389871	0.18288	0.177245	0.195161	0.360674	0.721348	10	10	1.4427	10	10	10	10	10	10	0.910239	10	10	10	10	10	10	10	10	10	10	10	10	10	10	10	10	10	10	10	10	10	10	10
col4a5	0.40243	0.45512	1.4427	0.558111	0.333808	0.369269	0.19449	0.195161	0.160911	0.246279	0.910239	1.4427	10	0.721348	10	10	10	10	1.4427	10	10	10	10	10	10	10	10	0.910239	10	10	10	1.4427	10	10	10	10	10	10	10	10	10	10	1.4427	10
col4a6	0.721348	10	10	10	0.417032	0.389871	0.352956	0.360674	0.246279	0.230908	10	10	10	10	10	10	10	10	10	10	10	10	10	10	10	10	10	10	10	10	10	10	10	10	10	10	10	10	10	10	10	10	10	10
col5a1	0.228205	0.294014	0.417032	0.251871	0.45512	0.910239	0.910239	0.721348	0.910239	10	0.174616	0.243257	0.621335	0.389871	0.558111	0.513898	10	10	1.4427	0.910239	0.513898	10	10	10	0.621335	0.323515	0.480898	0.339623	10	0.721348	1.4427	10	10	1.4427	10	10	10	10	10	10	10	10	0.721348	10
col5a2	0.261189	0.286	0.513898	0.265873	0.45512	0.621335	10	10	1.4427	10	0.243257	0.205443	0.721348	0.480898	0.558111	0.480898	10	10	0.721348	1.4427	10	1.4427	10	10	0.721348	0.434294	0.910239	0.558111	10	10	10	10	10	10	10	10	10	10	10	10	10	10	1.4427	10
col5a3	0.621335	10	1.4427	1.4427	10	10	10	10	10	10	0.621335	0.721348	0.345976	1.4427	1.4427	10	10	10	10	10	1.4427	10	10	10	10	1.4427	10	10	10	10	10	10	10	10	10	10	10	10	10	10	10	10	10	10
col6a1	0.323515	0.40243	0.621335	0.323515	0.434294	0.721348	0.910239	1.4427	0.721348	10	0.389871	0.480898	1.4427	0.179464	0.217622	0.228862	0.910239	0.721348	1.4427	1.4427	1.4427	0.910239	10	10	1.4427	0.558111	0.621335	0.480898	10	1.4427	1.4427	1.4427	10	1.4427	10	10	10	10	10	10	10	10	1.4427	10
col6a2	0.621335	0.621335	0.910239	0.513898	0.513898	0.558111	1.4427	10	10	10	0.558111	0.558111	1.4427	0.217622	0.199311	0.228862	0.910239	0.910239	1.4427	10	10	10	10	10	10	0.910239	10	0.910239	10	10	10	10	10	0.910239	10	10	10	10	10	10	10	10	10	10
col6a3	0.352956	0.360674	1.4427	0.389871	0.558111	0.621335	10	10	10	10	0.513898	0.480898	10	0.228862	0.228862	0.19136	0.910239	0.910239	10	1.4427	10	10	10	10	1.4427	0.621335	10	0.721348	10	1.4427	10	10	10	10	10	10	10	10	10	10	10	10	10	10
col6a5	10	10	10	10	10	10	10	10	10	10	10	10	10	0.910239	0.910239	0.910239	0.339623	0.621335	10	1.4427	10	10	10	10	1.4427	10	10	10	10	10	10	10	10	10	10	10	10	10	10	10	10	10	10	10
col6a6	10	10	10	10	10	10	10	10	10	10	10	10	10	0.721348	0.910239	0.910239	0.621335	0.369269	10	10	10	10	10	10	10	10	10	10	10	10	10	10	10	10	10	10	10	10	10	10	10	10	10	10
col7a1	0.45512	0.621335	1.4427	0.621335	0.910239	1.4427	10	10	1.4427	10	1.4427	0.721348	10	1.4427	1.4427	10	10	10	0.158029	0.910239	10	10	10	10	10	10	10	10	10	10	10	10	0.513898	10	10	10	10	10	10	10	10	10	10	10
col8a1	0.721348	10	10	0.910239	0.910239	10	10	10	10	10	0.910239	1.4427	10	1.4427	10	1.4427	1.4427	10	0.910239	0.258318	0.40243	1.4427	10	10	0.513898	0.721348	10	1.4427	10	10	10	10	10	10	10	10	10	10	10	10	10	10	10	10
col8a2	0.621335	0.721348	10	0.910239	1.4427	1.4427	1.4427	0.910239	10	10	0.513898	10	1.4427	1.4427	10	10	10	10	10	0.40243	0.234594	10	10	10	10	1.4427	10	10	10	10	10	10	10	10	10	10	10	10	10	10	10	10	10	10
col9a1	0.480898	0.621335	0.286	0.721348	10	10	10	10	10	10	10	1.4427	10	0.910239	10	10	10	10	10	1.4427	10	0.220624	0.269283	0.276938	0.558111	0.303413	0.328459	1.4427	10	10	10	1.4427	10	10	0.910239	10	1.4427	10	10	10	10	10	10	10
col9a2	0.417032	0.910239	0.314658	0.910239	10	10	10	10	10	10	10	10	10	10	10	10	10	10	10	10	10	0.269283	0.217622	0.246279	0.480898	0.310667	0.318929	10	10	10	10	10	10	10	10	10	10	10	10	10	10	10	10	10
col9a3	0.45512	0.910239	0.345976	1.4427	10	10	10	10	10	10	10	10	10	10	10	10	10	10	10	10	10	0.276938	0.246279	0.226304	0.721348	0.339623	0.345976	10	10	10	10	10	10	10	10	10	10	10	10	10	10	10	10	10
col10a1	0.255622	0.480898	0.212744	0.513898	10	10	10	10	10	10	0.621335	0.721348	10	1.4427	10	1.4427	1.4427	10	10	0.513898	10	0.558111	0.480898	0.721348	0.176695	0.328459	0.558111	0.910239	1.4427	10	10	10	10	10	10	10	10	10	10	10	10	10	10	10
col11a1	0.274908	0.389871	0.234594	0.389871	0.910239	1.4427	10	10	10	10	0.323515	0.434294	1.4427	0.558111	0.910239	0.621335	10	10	10	0.721348	1.4427	0.303413	0.310667	0.339623	0.328459	0.175528	0.261189	0.910239	10	10	10	10	10	0.910239	10	10	10	10	10	10	10	10	10	10
col11a2	0.369269	0.721348	0.258318	0.721348	1.4427	10	10	10	10	10	0.480898	0.910239	10	0.621335	10	10	10	10	10	10	10	0.328459	0.318929	0.345976	0.558111	0.261189	0.18021	0.721348	10	10	10	10	10	10	10	10	10	10	10	10	10	10	10	10
col12a1	0.360674	0.558111	0.621335	0.417032	0.721348	10	10	10	0.910239	10	0.339623	0.558111	10	0.480898	0.910239	0.721348	10	10	10	1.4427	10	1.4427	10	10	0.910239	0.910239	0.721348	0.233827	10	0.910239	10	10	10	10	10	10	10	10	10	10	10	10	1.4427	10
col13a1	1.4427	10	10	10	0.910239	10	10	10	10	10	10	10	10	10	10	10	10	10	10	10	10	10	10	10	1.4427	10	10	10	0.279055	1.4427	0.910239	10	10	1.4427	10	10	10	10	10	10	10	10	10	10
col14a1	0.910239	10	10	0.721348	0.721348	10	10	10	10	10	0.721348	10	10	1.4427	10	1.4427	10	10	10	10	10	10	10	10	10	10	10	0.910239	1.4427	0.230213	10	10	10	1.4427	10	10	10	10	10	10	10	10	10	10
col15a1	1.4427	1.4427	10	0.910239	0.910239	1.4427	10	10	10	10	1.4427	10	10	1.4427	10	10	10	10	10	10	10	10	10	10	10	10	10	10	0.910239	10	0.243257	10	10	0.721348	10	10	10	10	10	10	10	10	10	10
col16a1	10	10	1.4427	10	10	10	10	10	1.4427	10	10	10	10	1.4427	10	10	10	10	10	10	10	1.4427	10	10	10	10	10	10	10	10	10	0.303413	10	10	10	10	10	10	10	10	10	10	10	10
col17a1	10	10	10	10	1.4427	10	10	10	10	10	10	10	10	10	10	10	10	10	0.513898	10	10	10	10	10	10	10	10	10	10	10	10	10	0.214003	10	10	10	10	10	10	10	10	10	10	10
col18a1	0.910239	10	10	10	10	1.4427	10	10	10	10	1.4427	10	10	1.4427	0.910239	10	10	10	10	10	10	10	10	10	10	0.910239	10	10	1.4427	1.4427	0.721348	10	10	0.22756	1.4427	10	10	10	10	10	10	10	10	10
col19a1	10	10	10	10	10	10	10	10	10	10	10	10	10	10	10	10	10	10	10	10	10	0.910239	10	10	10	10	10	10	10	10	10	10	10	1.4427	0.389871	10	10	10	10	10	10	10	10	10
col20a1	10	10	10	10	10	10	10	10	10	10	10	10	10	10	10	10	10	10	10	10	10	10	10	10	10	10	10	10	10	10	10	10	10	10	10	1.4427	10	10	10	10	10	10	10	10
col21a1	10	10	10	10	10	10	10	10	10	10	10	10	10	10	10	10	10	10	10	10	10	1.4427	10	10	10	10	10	10	10	10	10	10	10	10	10	10	0.558111	10	10	10	10	10	10	10
col22a1	10	10	10	10	10	10	10	10	10	10	10	10	10	10	10	10	10	10	10	10	10	10	10	10	10	10	10	10	10	10	10	10	10	10	10	10	10	0.389871	10	10	10	10	10	10
col23a1	10	10	10	10	10	10	10	10	10	10	10	10	10	10	10	10	10	10	10	10	10	10	10	10	10	10	10	10	10	10	10	10	10	10	10	10	10	10	0.434294	10	10	10	10	10
col24a1	10	10	10	10	10	10	10	10	10	10	10	10	10	10	10	10	10	10	10	10	10	10	10	10	10	10	10	10	10	10	10	10	10	10	10	10	10	10	10	0.513898	10	10	1.4427	10
col25a1	10	10	10	10	10	10	10	10	10	10	10	10	10	10	10	10	10	10	10	10	10	10	10	10	10	10	10	10	10	10	10	10	10	10	10	10	10	10	10	10	0.323515	10	10	10
col26a1	10	10	10	10	10	10	10	10	10	10	10	10	10	10	10	10	10	10	10	10	10	10	10	10	10	10	10	10	10	10	10	10	10	10	10	10	10	10	10	10	10	10	10	10
col27a1	0.721348	1.4427	10	0.910239	1.4427	10	10	10	1.4427	10	0.721348	1.4427	10	1.4427	10	10	10	10	10	10	10	10	10	10	10	10	10	1.4427	10	10	10	10	10	10	10	10	10	10	10	1.4427	10	10	0.286	10
col28a1	10	10	10	10	10	10	10	10	10	10	10	10	10	10	10	10	10	10	10	10	10	10	10	10	10	10	10	10	10	10	10	10	10	10	10	10	10	10	10	10	10	10	10	0.45512
