## Supplementary material for "Constructing networks for comparison of collagen types": This zip-file contains the data and figures of the literature reference dataset.: scholar.xlsx

### Sheet: original
28	col1	col2	col3	col4	col5	col6	col7	col8	col9	col10	col11	col12	col13	col14	col15	col16	col17	col18	col19	col20	col21	col22	col23	col24	col25	col26	col27	col28
col1	13100	2360	2220	603	235	303	80	51	137	554	143	78	28	56	78	14	32	30	13	15	6	4	7	4	6	4	10	6
col2	2360	6560	717	131	85	122	40	40	191	973	141	37	12	23	24	10	9	9	8	8	9	6	12	8	6	4	10	4
col3	2220	717	3060	316	185	165	51	41	67	78	49	49	19	36	36	13	17	16	8	8	6	5	6	4	7	3	5	5
col4	603	131	316	1870	134	176	87	47	45	34	36	28	15	25	28	12	35	30	4	6	5	6	5	4	6	4	9	4
col5	235	85	185	134	443	107	41	44	27	34	32	30	12	24	21	11	14	13	4	8	5	5	4	2	5	2	6	4
col6	303	122	165	176	107	1260	46	39	52	47	51	47	19	31	23	12	13	19	4	6	7	5	4	3	6	2	10	7
col7	80	40	51	87	41	46	641	31	30	21	16	20	14	11	17	9	112	16	9	11	6	5	4	3	6	2	4	4
col8	51	40	41	47	44	39	31	186	24	19	21	16	12	10	12	6	8	9	4	5	5	4	3	3	7	2	6	3
col9	137	191	67	45	27	52	30	24	346	93	106	23	12	13	9	10	8	10	7	7	6	5	4	4	4	3	4	2
col10	554	973	78	34	34	47	21	19	93	1420	88	18	9	10	13	7	7	11	7	12	4	3	3	3	3	3	6	2
col11	143	141	49	36	32	51	16	21	106	88	353	38	12	16	14	10	11	13	4	8	8	6	4	2	5	2	7	3
col12	78	37	49	28	30	47	20	16	23	18	38	174	12	37	13	12	9	16	8	11	9	9	4	4	5	5	8	4
col13	28	12	19	15	12	19	14	12	12	9	12	12	64	13	12	8	10	10	4	7	6	5	4	3	6	2	5	4
col14	56	23	36	25	24	31	11	10	13	10	16	37	13	108	19	10	10	14	7	9	7	7	5	3	3	3	8	3
col15	78	24	36	28	21	23	17	12	9	13	14	13	12	19	239	11	27	14	7	8	5	3	3	2	3	2	4	3
col16	14	10	13	12	11	12	9	6	10	7	10	12	8	10	11	32	6	7	7	8	6	7	4	2	2	4	4	3
col17	32	9	17	35	14	13	112	8	8	7	11	9	10	10	27	6	440	13	4	6	4	4	5	2	4	2	3	2
col18	30	9	16	30	13	19	16	9	10	11	13	16	10	14	14	7	13	122	5	9	5	5	6	2	4	2	6	3
col19	13	8	8	4	4	4	9	4	7	7	4	8	4	7	7	7	4	5	26	8	4	6	6	1	3	3	2	0
col20	15	8	8	6	8	6	11	5	7	12	8	11	7	9	8	8	6	9	8	29	6	6	5	3	2	3	3	3
col21	6	9	6	5	5	7	6	5	6	4	8	9	6	7	5	6	4	5	4	6	32	8	5	3	3	2	3	4
col22	4	6	5	6	5	5	5	4	5	3	6	9	5	7	3	7	4	5	6	6	8	19	6	3	4	3	4	4
col23	7	12	6	5	4	4	4	3	4	3	4	4	4	5	3	4	5	6	6	5	5	6	30	2	5	4	3	2
col24	4	8	4	4	2	3	3	3	4	3	2	4	3	3	2	2	2	2	1	3	3	3	2	21	3	2	3	2
col25	6	6	7	6	5	6	6	7	4	3	5	5	6	3	3	2	4	4	3	2	3	4	5	3	20	5	4	3
col26	4	4	3	4	2	2	2	2	3	3	2	5	2	3	2	4	2	2	3	3	2	3	4	2	5	10	1	1
col27	10	10	5	9	6	10	4	6	4	6	7	8	5	8	4	4	3	6	2	3	3	4	3	3	4	1	24	6
col28	6	4	5	4	4	7	4	3	2	2	3	4	4	3	3	3	2	3	0	3	4	4	2	2	3	1	6	15

### Sheet: logarithmized
28	col1	col2	col3	col4	col5	col6	col7	col8	col9	col10	col11	col12	col13	col14	col15	col16	col17	col18	col19	col20	col21	col22	col23	col24	col25	col26	col27	col28
col1	0.316443	0.386279	0.389344	0.46861	0.549492	0.525051	0.684615	0.763004	0.609758	0.474897	0.604492	0.688593	0.900305	0.745276	0.688593	1.13677	0.865617	0.882042	1.16961	1.10781	1.67433	2.16404	1.5417	2.16404	1.67433	2.16404	1.30288	1.67433
col2	0.386279	0.341346	0.456269	0.61536	0.675272	0.624477	0.813255	0.813255	0.571181	0.436022	0.606212	0.830814	1.20729	0.956787	0.943974	1.30288	1.36536	1.36536	1.4427	1.4427	1.36536	1.67433	1.20729	1.4427	1.67433	2.16404	1.30288	2.16404
col3	0.389344	0.456269	0.373777	0.521219	0.574673	0.58755	0.763004	0.807848	0.713489	0.688593	0.770848	0.770848	1.01887	0.837166	0.837166	1.16961	1.05887	1.08202	1.4427	1.4427	1.67433	1.864	1.67433	2.16404	1.5417	2.73072	1.864	1.864
col4	0.46861	0.61536	0.521219	0.398211	0.612515	0.580216	0.671756	0.779191	0.788092	0.850735	0.837166	0.900305	1.10781	0.932002	0.900305	1.20729	0.843799	0.882042	2.16404	1.67433	1.864	1.67433	1.864	2.16404	1.67433	2.16404	1.36536	2.16404
col5	0.549492	0.675272	0.574673	0.612515	0.492322	0.642009	0.807848	0.792772	0.910239	0.850735	0.865617	0.882042	1.20729	0.943974	0.985376	1.2511	1.13677	1.16961	2.16404	1.4427	1.864	1.864	2.16404	4.32809	1.864	4.32809	1.67433	2.16404
col6	0.525051	0.624477	0.58755	0.580216	0.642009	0.420235	0.783568	0.818875	0.759255	0.779191	0.763004	0.779191	1.01887	0.87362	0.956787	1.20729	1.16961	1.01887	2.16404	1.67433	1.5417	1.864	2.16404	2.73072	1.67433	4.32809	1.30288	1.5417
col7	0.684615	0.813255	0.763004	0.671756	0.807848	0.783568	0.464179	0.87362	0.882042	0.985376	1.08202	1.00142	1.13677	1.2511	1.05887	1.36536	0.635795	1.08202	1.36536	1.2511	1.67433	1.864	2.16404	2.73072	1.67433	4.32809	2.16404	2.16404
col8	0.763004	0.813255	0.807848	0.779191	0.792772	0.818875	0.87362	0.574081	0.943974	1.01887	0.985376	1.08202	1.20729	1.30288	1.20729	1.67433	1.4427	1.36536	2.16404	1.864	1.864	2.16404	2.73072	2.73072	1.5417	4.32809	1.67433	2.73072
col9	0.609758	0.571181	0.713489	0.788092	0.910239	0.759255	0.882042	0.943974	0.513133	0.661872	0.643302	0.956787	1.20729	1.16961	1.36536	1.30288	1.4427	1.30288	1.5417	1.5417	1.67433	1.864	2.16404	2.16404	2.16404	2.73072	2.16404	4.32809
col10	0.474897	0.436022	0.688593	0.850735	0.850735	0.779191	0.985376	1.01887	0.661872	0.413314	0.670041	1.03793	1.36536	1.30288	1.16961	1.5417	1.5417	1.2511	1.5417	1.20729	2.16404	2.73072	2.73072	2.73072	2.73072	2.73072	1.67433	4.32809
col11	0.604492	0.606212	0.770848	0.837166	0.865617	0.763004	1.08202	0.985376	0.643302	0.670041	0.511381	0.824723	1.20729	1.08202	1.13677	1.30288	1.2511	1.16961	2.16404	1.4427	1.4427	1.67433	2.16404	4.32809	1.864	4.32809	1.5417	2.73072
col12	0.688593	0.830814	0.770848	0.900305	0.882042	0.779191	1.00142	1.08202	0.956787	1.03793	0.824723	0.581502	1.20729	0.830814	1.16961	1.20729	1.36536	1.08202	1.4427	1.2511	1.36536	1.36536	2.16404	2.16404	1.864	1.864	1.4427	2.16404
col13	0.900305	1.20729	1.01887	1.10781	1.20729	1.01887	1.13677	1.20729	1.20729	1.36536	1.20729	1.20729	0.721348	1.16961	1.20729	1.4427	1.30288	1.30288	2.16404	1.5417	1.67433	1.864	2.16404	2.73072	1.67433	4.32809	1.864	2.16404
col14	0.745276	0.956787	0.837166	0.932002	0.943974	0.87362	1.2511	1.30288	1.16961	1.30288	1.08202	0.830814	1.16961	0.640734	1.01887	1.30288	1.30288	1.13677	1.5417	1.36536	1.5417	1.5417	1.864	2.73072	2.73072	2.73072	1.4427	2.73072
col15	0.688593	0.943974	0.837166	0.900305	0.985376	0.956787	1.05887	1.20729	1.36536	1.16961	1.13677	1.16961	1.20729	1.01887	0.547799	1.2511	0.910239	1.13677	1.5417	1.4427	1.864	2.73072	2.73072	4.32809	2.73072	4.32809	2.16404	2.73072
col16	1.13677	1.30288	1.16961	1.20729	1.2511	1.20729	1.36536	1.67433	1.30288	1.5417	1.30288	1.20729	1.4427	1.30288	1.2511	0.865617	1.67433	1.5417	1.5417	1.4427	1.67433	1.5417	2.16404	4.32809	4.32809	2.16404	2.16404	2.73072
col17	0.865617	1.36536	1.05887	0.843799	1.13677	1.16961	0.635795	1.4427	1.4427	1.5417	1.2511	1.36536	1.30288	1.30288	0.910239	1.67433	0.492872	1.16961	2.16404	1.67433	2.16404	2.16404	1.864	4.32809	2.16404	4.32809	2.73072	4.32809
col18	0.882042	1.36536	1.08202	0.882042	1.16961	1.01887	1.08202	1.36536	1.30288	1.2511	1.16961	1.08202	1.30288	1.13677	1.13677	1.5417	1.16961	0.624477	1.864	1.36536	1.864	1.864	1.67433	4.32809	2.16404	4.32809	1.67433	2.73072
col19	1.16961	1.4427	1.4427	2.16404	2.16404	2.16404	1.36536	2.16404	1.5417	1.5417	2.16404	1.4427	2.16404	1.5417	1.5417	1.5417	2.16404	1.864	0.920783	1.4427	2.16404	1.67433	1.67433	10	2.73072	2.73072	4.32809	10
col20	1.10781	1.4427	1.4427	1.67433	1.4427	1.67433	1.2511	1.864	1.5417	1.20729	1.4427	1.2511	1.5417	1.36536	1.4427	1.4427	1.67433	1.36536	1.4427	0.890923	1.67433	1.67433	1.864	2.73072	4.32809	2.73072	2.73072	2.73072
col21	1.67433	1.36536	1.67433	1.864	1.864	1.5417	1.67433	1.864	1.67433	2.16404	1.4427	1.36536	1.67433	1.5417	1.864	1.67433	2.16404	1.864	2.16404	1.67433	0.865617	1.4427	1.864	2.73072	2.73072	4.32809	2.73072	2.16404
col22	2.16404	1.67433	1.864	1.67433	1.864	1.864	1.864	2.16404	1.864	2.73072	1.67433	1.36536	1.864	1.5417	2.73072	1.5417	2.16404	1.864	1.67433	1.67433	1.4427	1.01887	1.67433	2.73072	2.16404	2.73072	2.16404	2.16404
col23	1.5417	1.20729	1.67433	1.864	2.16404	2.16404	2.16404	2.73072	2.16404	2.73072	2.16404	2.16404	2.16404	1.864	2.73072	2.16404	1.864	1.67433	1.67433	1.864	1.864	1.67433	0.882042	4.32809	1.864	2.16404	2.73072	4.32809
col24	2.16404	1.4427	2.16404	2.16404	4.32809	2.73072	2.73072	2.73072	2.16404	2.73072	4.32809	2.16404	2.73072	2.73072	4.32809	4.32809	4.32809	4.32809	10	2.73072	2.73072	2.73072	4.32809	0.985376	2.73072	4.32809	2.73072	4.32809
col25	1.67433	1.67433	1.5417	1.67433	1.864	1.67433	1.67433	1.5417	2.16404	2.73072	1.864	1.864	1.67433	2.73072	2.73072	4.32809	2.16404	2.16404	2.73072	4.32809	2.73072	2.16404	1.864	2.73072	1.00142	1.864	2.16404	2.73072
col26	2.16404	2.16404	2.73072	2.16404	4.32809	4.32809	4.32809	4.32809	2.73072	2.73072	4.32809	1.864	4.32809	2.73072	4.32809	2.16404	4.32809	4.32809	2.73072	2.73072	4.32809	2.73072	2.16404	4.32809	1.864	1.30288	10	10
col27	1.30288	1.30288	1.864	1.36536	1.67433	1.30288	2.16404	1.67433	2.16404	1.67433	1.5417	1.4427	1.864	1.4427	2.16404	2.16404	2.73072	1.67433	4.32809	2.73072	2.73072	2.16404	2.73072	2.73072	2.16404	10	0.943974	1.67433
col28	1.67433	2.16404	1.864	2.16404	2.16404	1.5417	2.16404	2.73072	4.32809	4.32809	2.73072	2.16404	2.16404	2.73072	2.73072	2.73072	4.32809	2.73072	10	2.73072	2.16404	2.16404	4.32809	4.32809	2.73072	10	1.67433	1.10781
